# Additive in size, synergistic in composition: selection across the eastern oyster larval genome under coastal acidification and sewage effluent

**DOI:** 10.64898/2026.10.08.757713

**Authors:** Jonathan B. Puritz, Johanna A. Harvey, Kathleen E. Lotterhos

## Abstract

Coastal organisms experience natural and anthropogenic stressors simultaneously, yet the interactive effects of multiple stressors are largely unknown. In urbanized estuaries, coastal acidification (CA) is coupled to sewage effluent (SE): nutrient loading from SE stimulates microbial CO_2_ production, and this lowers the pH. The genomic targets of selection of CA and SE have been characterized separately but never together in early life stages of marine organisms. Here, we exposed eastern oyster (*Crassostrea virginica*) larvae to control, CA (∼2800 µatm *p*CO_2_), SE (5% by volume), and the combination (CASE) for 24 h across independent spawns, and used expressed exome capture sequencing to measure allele-frequency change before and after exposure, removing loci that also shifted in controls. CASE generally produced the lowest survival, although mortality was driven primarily by effluent and did not exceed the additive expectation. The size of allele-frequency change under CASE stayed close to the additive sum of the single stressors, but it showed compositional synergy: CASE had more outlier loci than CA and SE combined with 1,941 loci (747 genes) detected only under the combined treatment. CASE outliers were enriched for proteostasis, ciliary function, mitochondrial calcium handling, and a steroid-metabolizing (CYP17) module consistent with effluent endocrine disruptors. Selection acted repeatedly on standing variation across spawns and genetic backgrounds, with the largest allele-frequency shifts at rare, spawn-private loci. Enriched biological functions recurred across spawns more often than expected, while most outlier loci were specific to one or two spawns, consistent with genotypic redundancy. Our results show that combined stressors can recruit a compositionally synergistic genomic response, at loci and functions not detected under either stressor alone, even when survival and the size of allele-frequency change are additive.

**Author summary:** Coastal organisms rarely experience one environmental stress at a time. In urbanized estuaries, coastal acidification occurs alongside sewage effluent, but we know little about how these stressors act together or which genetic variants allow organisms to survive them. We exposed eastern oyster larvae from four independent spawns to coastal acidification, treated sewage effluent, or both for 24 hours. We measured survival in all four spawns and tracked changes in the frequencies of genetic variants in three.

Sewage effluent caused most of the mortality and combining it with coastal acidification increased mortality, but not beyond the additive expectation. The genomic response followed a different pattern. The combined treatment affected more genetic variants than either stressor alone and recruited many variants, genes, and biological functions that we did not detect under either single stressor. Across spawns, selection repeatedly affected the same biological functions, usually through different genetic variants. This result suggests that oyster populations can reach similar biological responses through different genetic routes. The combined treatment selected targets that neither stressor selected alone, so experiments that examine one stressor or one genetic background will miss part of the genomic response that marine organisms face in acidifying, urbanized estuaries.
