## Supplemental Table 6 for "Additive in size, synergistic in composition: selection across the eastern oyster larval genome under coastal acidification and sewage effluent"

### Sheet: Legend
Legend
S6 Table. Candidate gene (LOC) lists per stressor. Provided as a machine-readable file in the project repository: analysis/results/tables/TableS6_candidate_genes_{CA,SE,CASE}.txt.

### Sheet: S6_CA
gene_LOC
LOC111099063
LOC111099138
LOC111099194
LOC111099690
LOC111099724
LOC111099866
LOC111099995
LOC111100101
LOC111100129
LOC111100257
LOC111100268
LOC111100352
LOC111100419
LOC111100481
LOC111100630
LOC111100655
LOC111100786
LOC111100924
LOC111100979
LOC111101057
LOC111101071
LOC111101074
LOC111101191
LOC111101240
LOC111101543
LOC111101552
LOC111101662
LOC111101735
LOC111101893
LOC111101901
LOC111101967
LOC111102335
LOC111102426
LOC111102753
LOC111102770
LOC111103020
LOC111103246
LOC111103322
LOC111103560
LOC111103614
LOC111103630
LOC111103655
LOC111103673
LOC111103862
LOC111103885
LOC111104053
LOC111104338
LOC111104489
LOC111104490
LOC111104694
LOC111104835
LOC111104878
LOC111105165
LOC111105198
LOC111105402
LOC111105474
LOC111105701
LOC111105710
LOC111105826
LOC111105845
LOC111106073
LOC111106222
LOC111106650
LOC111106696
LOC111106719
LOC111106790
LOC111106795
LOC111106830
LOC111106980
LOC111107109
LOC111107273
LOC111107328
LOC111107432
LOC111107462
LOC111107592
LOC111107657
LOC111107727
LOC111107749
LOC111107786
LOC111107816
LOC111107935
LOC111107987
LOC111108215
LOC111108281
LOC111108408
LOC111108439
LOC111108653
LOC111108671
LOC111108684
LOC111108723
LOC111108843
LOC111109028
LOC111109914
LOC111110008
LOC111110034
LOC111110081
LOC111110098
LOC111110307
LOC111110485
LOC111110549
LOC111110791
LOC111110830
LOC111110920
LOC111110935
LOC111111263
LOC111111376
LOC111111401
LOC111111431
LOC111111634
LOC111111679
LOC111111852
LOC111112039
LOC111112077
LOC111112113
LOC111112117
LOC111112130
LOC111112210
LOC111112304
LOC111112419
LOC111112624
LOC111112700
LOC111112758
LOC111113075
LOC111113172
LOC111113175
LOC111113186
LOC111113317
LOC111113863
LOC111113888
LOC111113898
LOC111114424
LOC111114611
LOC111114778
LOC111114791
LOC111114829
LOC111114913
LOC111115225
LOC111115247
LOC111115257
LOC111115446
LOC111115920
LOC111115975
LOC111116158
LOC111116264
LOC111116746
LOC111117334
LOC111117352
LOC111117553
LOC111117607
LOC111117736
LOC111117740
LOC111117745
LOC111117748
LOC111117762
LOC111117877
LOC111117904
LOC111117955
LOC111117972
LOC111118132
LOC111118149
LOC111118152
LOC111118185
LOC111118337
LOC111118348
LOC111118355
LOC111118689
LOC111118711
LOC111118786
LOC111118850
LOC111118933
LOC111119158
LOC111119190
LOC111119206
LOC111119256
LOC111119299
LOC111119327
LOC111119397
LOC111119417
LOC111119536
LOC111119625
LOC111119660
LOC111119762
LOC111119821
LOC111119822
LOC111120099
LOC111120185
LOC111120188
LOC111120246
LOC111120337
LOC111120482
LOC111120507
LOC111120557
LOC111120585
LOC111120607
LOC111120648
LOC111120733
LOC111120891
LOC111120969
LOC111120982
LOC111120994
LOC111120995
LOC111121000
LOC111121024
LOC111121105
LOC111121134
LOC111121140
LOC111121142
LOC111121205
LOC111121312
LOC111121491
LOC111121690
LOC111121709
LOC111121745
LOC111121848
LOC111121853
LOC111122286
LOC111122550
LOC111122730
LOC111123138
LOC111123180
LOC111123410
LOC111123594
LOC111123643
LOC111123744
LOC111123806
LOC111123971
LOC111124301
LOC111124399
LOC111124494
LOC111124527
LOC111124673
LOC111124694
LOC111124705
LOC111124725
LOC111124838
LOC111124927
LOC111124955
LOC111125036
LOC111125146
LOC111125227
LOC111125228
LOC111125363
LOC111125468
LOC111125515
LOC111125573
LOC111125575
LOC111125594
LOC111125717
LOC111125739
LOC111125740
LOC111125757
LOC111125991
LOC111126052
LOC111126090
LOC111126154
LOC111126335
LOC111126354
LOC111126433
LOC111126495
LOC111126760
LOC111127505
LOC111127567
LOC111127607
LOC111127708
LOC111127842
LOC111127865
LOC111127974
LOC111128027
LOC111128063
LOC111128188
LOC111128278
LOC111128432
LOC111128437
LOC111128572
LOC111128658
LOC111128699
LOC111128768
LOC111129209
LOC111129294
LOC111129313
LOC111129377
LOC111129446
LOC111129507
LOC111129539
LOC111129788
LOC111129799
LOC111129828
LOC111129836
LOC111129849
LOC111129907
LOC111129928
LOC111129958
LOC111129961
LOC111129998
LOC111130223
LOC111130224
LOC111130239
LOC111130349
LOC111130378
LOC111130424
LOC111130444
LOC111130512
LOC111130527
LOC111130582
LOC111130603
LOC111130776
LOC111130885
LOC111130889
LOC111130916
LOC111131049
LOC111131519
LOC111131645
LOC111131718
LOC111131741
LOC111131799
LOC111132066
LOC111132172
LOC111132294
LOC111132503
LOC111132566
LOC111132750
LOC111132778
LOC111132787
LOC111132793
LOC111132924
LOC111132962
LOC111132986
LOC111133037
LOC111133277
LOC111133291
LOC111133294
LOC111133296
LOC111133307
LOC111133317
LOC111133354
LOC111133398
LOC111133448
LOC111133690
LOC111133728
LOC111134028
LOC111134059
LOC111134230
LOC111134260
LOC111134527
LOC111134528
LOC111134680
LOC111134708
LOC111134732
LOC111134796
LOC111134797
LOC111134803
LOC111134888
LOC111134891
LOC111135077
LOC111135152
LOC111135299
LOC111135301
LOC111135305
LOC111135361
LOC111135390
LOC111135411
LOC111135443
LOC111135503
LOC111135507
LOC111135739
LOC111135812
LOC111135845
LOC111135861
LOC111135973
LOC111136005
LOC111136128
LOC111136148
LOC111136296
LOC111136572
LOC111136611
LOC111136767
LOC111136783
LOC111136838
LOC111136839
LOC111136841
LOC111136981
LOC111137141
LOC111137265
LOC111137395
LOC111137438
LOC111137456
LOC111137535
LOC111137552
LOC111137567
LOC111137612
LOC111137675
LOC111137725
LOC111138117
LOC111138233
LOC111138235
LOC111138334
LOC111138411
LOC111138521

### Sheet: S6_SE
gene_LOC
LOC111099093
LOC111099108
LOC111099138
LOC111099218
LOC111099262
LOC111099278
LOC111099866
LOC111099936
LOC111099982
LOC111099985
LOC111100034
LOC111100129
LOC111100197
LOC111100257
LOC111100268
LOC111100412
LOC111100419
LOC111100507
LOC111100516
LOC111100546
LOC111100547
LOC111100561
LOC111100598
LOC111100708
LOC111100752
LOC111100765
LOC111100768
LOC111100786
LOC111100788
LOC111100811
LOC111100879
LOC111100882
LOC111100927
LOC111100984
LOC111101025
LOC111101027
LOC111101036
LOC111101050
LOC111101078
LOC111101100
LOC111101112
LOC111101188
LOC111101190
LOC111101217
LOC111101228
LOC111101564
LOC111101808
LOC111101876
LOC111101901
LOC111101967
LOC111102071
LOC111102335
LOC111102426
LOC111102659
LOC111103020
LOC111103170
LOC111103246
LOC111103275
LOC111103370
LOC111103482
LOC111103585
LOC111103614
LOC111103630
LOC111103655
LOC111103668
LOC111103840
LOC111103847
LOC111103862
LOC111103869
LOC111103885
LOC111103995
LOC111104003
LOC111104053
LOC111104061
LOC111104489
LOC111104629
LOC111104835
LOC111105017
LOC111105215
LOC111105216
LOC111105394
LOC111105474
LOC111105525
LOC111105616
LOC111105826
LOC111105845
LOC111106119
LOC111106222
LOC111106223
LOC111106294
LOC111106298
LOC111106506
LOC111106588
LOC111106648
LOC111106649
LOC111106696
LOC111106777
LOC111106790
LOC111106791
LOC111106801
LOC111106945
LOC111106980
LOC111106992
LOC111107009
LOC111107109
LOC111107115
LOC111107130
LOC111107136
LOC111107163
LOC111107273
LOC111107274
LOC111107342
LOC111107343
LOC111107358
LOC111107432
LOC111107462
LOC111107463
LOC111107627
LOC111107786
LOC111107875
LOC111107938
LOC111107987
LOC111108043
LOC111108065
LOC111108086
LOC111108185
LOC111108202
LOC111108271
LOC111108281
LOC111108360
LOC111108408
LOC111108423
LOC111108534
LOC111108678
LOC111108693
LOC111108878
LOC111108901
LOC111108931
LOC111109116
LOC111109397
LOC111109444
LOC111109634
LOC111109659
LOC111109677
LOC111109745
LOC111109811
LOC111109953
LOC111110034
LOC111110081
LOC111110098
LOC111110125
LOC111110128
LOC111110271
LOC111110352
LOC111110485
LOC111110487
LOC111110677
LOC111110719
LOC111110793
LOC111111057
LOC111111073
LOC111111143
LOC111111196
LOC111111223
LOC111111600
LOC111111615
LOC111111634
LOC111111687
LOC111111769
LOC111111836
LOC111111852
LOC111111998
LOC111112033
LOC111112076
LOC111112113
LOC111112117
LOC111112118
LOC111112210
LOC111112266
LOC111112499
LOC111112580
LOC111112620
LOC111112624
LOC111112703
LOC111112731
LOC111112733
LOC111112738
LOC111112749
LOC111112811
LOC111112949
LOC111113026
LOC111113028
LOC111113035
LOC111113159
LOC111113200
LOC111113214
LOC111113325
LOC111113334
LOC111113411
LOC111113447
LOC111113474
LOC111113480
LOC111113584
LOC111113716
LOC111113954
LOC111114005
LOC111114110
LOC111114114
LOC111114166
LOC111114535
LOC111114611
LOC111114626
LOC111114700
LOC111114765
LOC111114773
LOC111114791
LOC111114829
LOC111114904
LOC111114909
LOC111114919
LOC111114920
LOC111114922
LOC111114931
LOC111114948
LOC111114955
LOC111114960
LOC111115338
LOC111115396
LOC111115500
LOC111115630
LOC111115910
LOC111115975
LOC111116034
LOC111116264
LOC111116783
LOC111116971
LOC111117018
LOC111117024
LOC111117092
LOC111117100
LOC111117101
LOC111117334
LOC111117352
LOC111117357
LOC111117358
LOC111117607
LOC111117742
LOC111117745
LOC111117872
LOC111117877
LOC111117952
LOC111117972
LOC111118011
LOC111118026
LOC111118045
LOC111118056
LOC111118095
LOC111118149
LOC111118152
LOC111118211
LOC111118247
LOC111118348
LOC111118355
LOC111118384
LOC111118450
LOC111118546
LOC111118667
LOC111118711
LOC111118786
LOC111118803
LOC111118809
LOC111118823
LOC111118841
LOC111118850
LOC111118874
LOC111118939
LOC111118943
LOC111118971
LOC111119106
LOC111119145
LOC111119154
LOC111119158
LOC111119169
LOC111119190
LOC111119206
LOC111119207
LOC111119215
LOC111119220
LOC111119234
LOC111119256
LOC111119285
LOC111119299
LOC111119327
LOC111119366
LOC111119375
LOC111119417
LOC111119536
LOC111119594
LOC111119602
LOC111119651
LOC111119660
LOC111119662
LOC111119669
LOC111119744
LOC111119747
LOC111119821
LOC111119846
LOC111119867
LOC111119896
LOC111119905
LOC111119907
LOC111119917
LOC111119923
LOC111119993
LOC111120008
LOC111120106
LOC111120134
LOC111120185
LOC111120188
LOC111120232
LOC111120246
LOC111120248
LOC111120305
LOC111120350
LOC111120418
LOC111120451
LOC111120482
LOC111120496
LOC111120557
LOC111120585
LOC111120594
LOC111120607
LOC111120623
LOC111120629
LOC111120648
LOC111120649
LOC111120704
LOC111120816
LOC111120863
LOC111120879
LOC111120905
LOC111120961
LOC111120982
LOC111120994
LOC111120995
LOC111121000
LOC111121024
LOC111121083
LOC111121096
LOC111121105
LOC111121142
LOC111121192
LOC111121311
LOC111121325
LOC111121329
LOC111121348
LOC111121375
LOC111121477
LOC111121483
LOC111121709
LOC111121712
LOC111121719
LOC111121745
LOC111121773
LOC111121859
LOC111121913
LOC111122022
LOC111122055
LOC111122089
LOC111122121
LOC111122162
LOC111122172
LOC111122219
LOC111122256
LOC111122286
LOC111122529
LOC111122539
LOC111122571
LOC111122601
LOC111122671
LOC111122703
LOC111122730
LOC111122805
LOC111122937
LOC111122996
LOC111123097
LOC111123124
LOC111123130
LOC111123180
LOC111123410
LOC111123434
LOC111123443
LOC111123556
LOC111123654
LOC111123743
LOC111123867
LOC111123971
LOC111123989
LOC111124011
LOC111124373
LOC111124392
LOC111124399
LOC111124504
LOC111124508
LOC111124510
LOC111124519
LOC111124552
LOC111124573
LOC111124576
LOC111124622
LOC111124673
LOC111124703
LOC111124709
LOC111124724
LOC111124725
LOC111124746
LOC111124904
LOC111124927
LOC111124991
LOC111125036
LOC111125059
LOC111125166
LOC111125234
LOC111125239
LOC111125241
LOC111125357
LOC111125384
LOC111125386
LOC111125421
LOC111125484
LOC111125487
LOC111125498
LOC111125544
LOC111125575
LOC111125717
LOC111125836
LOC111125850
LOC111125942
LOC111125972
LOC111125990
LOC111126052
LOC111126081
LOC111126109
LOC111126139
LOC111126154
LOC111126159
LOC111126240
LOC111126300
LOC111126335
LOC111126360
LOC111126366
LOC111126492
LOC111126494
LOC111126495
LOC111126579
LOC111126626
LOC111126686
LOC111126757
LOC111126780
LOC111126836
LOC111126876
LOC111126968
LOC111127007
LOC111127149
LOC111127230
LOC111127343
LOC111127475
LOC111127520
LOC111127607
LOC111127613
LOC111127772
LOC111127835
LOC111127842
LOC111127946
LOC111128032
LOC111128045
LOC111128059
LOC111128061
LOC111128063
LOC111128085
LOC111128115
LOC111128139
LOC111128288
LOC111128318
LOC111128370
LOC111128432
LOC111128495
LOC111128527
LOC111128548
LOC111128593
LOC111128599
LOC111128699
LOC111128721
LOC111128753
LOC111128766
LOC111128771
LOC111128837
LOC111129125
LOC111129160
LOC111129185
LOC111129212
LOC111129239
LOC111129277
LOC111129294
LOC111129312
LOC111129348
LOC111129350
LOC111129390
LOC111129403
LOC111129410
LOC111129434
LOC111129443
LOC111129446
LOC111129464
LOC111129596
LOC111129603
LOC111129615
LOC111129665
LOC111129691
LOC111129719
LOC111129743
LOC111129841
LOC111129851
LOC111129852
LOC111129857
LOC111129928
LOC111129936
LOC111130079
LOC111130217
LOC111130239
LOC111130286
LOC111130301
LOC111130322
LOC111130323
LOC111130355
LOC111130363
LOC111130375
LOC111130378
LOC111130412
LOC111130416
LOC111130444
LOC111130453
LOC111130470
LOC111130486
LOC111130532
LOC111130776
LOC111130882
LOC111130890
LOC111130918
LOC111130935
LOC111130951
LOC111130952
LOC111130989
LOC111130997
LOC111131007
LOC111131147
LOC111131201
LOC111131212
LOC111131214
LOC111131282
LOC111131303
LOC111131356
LOC111131371
LOC111131375
LOC111131483
LOC111131486
LOC111131519
LOC111131538
LOC111131630
LOC111131668
LOC111131740
LOC111131784
LOC111132216
LOC111132366
LOC111132503
LOC111132543
LOC111132609
LOC111132762
LOC111132796
LOC111132924
LOC111132928
LOC111132962
LOC111132965
LOC111132998
LOC111133022
LOC111133034
LOC111133072
LOC111133073
LOC111133086
LOC111133205
LOC111133277
LOC111133278
LOC111133286
LOC111133288
LOC111133291
LOC111133292
LOC111133295
LOC111133296
LOC111133298
LOC111133313
LOC111133317
LOC111133335
LOC111133403
LOC111133530
LOC111133546
LOC111133568
LOC111133739
LOC111133899
LOC111134042
LOC111134058
LOC111134059
LOC111134086
LOC111134126
LOC111134208
LOC111134210
LOC111134227
LOC111134230
LOC111134316
LOC111134354
LOC111134419
LOC111134422
LOC111134425
LOC111134474
LOC111134518
LOC111134527
LOC111134528
LOC111134536
LOC111134572
LOC111134594
LOC111134614
LOC111134702
LOC111134707
LOC111134708
LOC111134732
LOC111134768
LOC111134789
LOC111134796
LOC111134797
LOC111134803
LOC111134970
LOC111134984
LOC111135070
LOC111135077
LOC111135089
LOC111135115
LOC111135121
LOC111135152
LOC111135163
LOC111135171
LOC111135208
LOC111135301
LOC111135311
LOC111135338
LOC111135351
LOC111135360
LOC111135390
LOC111135408
LOC111135443
LOC111135471
LOC111135491
LOC111135493
LOC111135514
LOC111135557
LOC111135589
LOC111135637
LOC111135698
LOC111135789
LOC111135802
LOC111135803
LOC111135812
LOC111135828
LOC111135849
LOC111135861
LOC111135863
LOC111135911
LOC111136148
LOC111136245
LOC111136247
LOC111136273
LOC111136296
LOC111136404
LOC111136429
LOC111136472
LOC111136483
LOC111136507
LOC111136560
LOC111136577
LOC111136596
LOC111136624
LOC111136641
LOC111136653
LOC111136657
LOC111136708
LOC111136721
LOC111136785
LOC111136807
LOC111136839
LOC111136841
LOC111136921
LOC111136931
LOC111136960
LOC111136988
LOC111136994
LOC111137063
LOC111137089
LOC111137095
LOC111137141
LOC111137214
LOC111137218
LOC111137255
LOC111137324
LOC111137456
LOC111137486
LOC111137548
LOC111137638
LOC111137675
LOC111137725
LOC111137781
LOC111137900
LOC111137980
LOC111138046
LOC111138059
LOC111138137
LOC111138142
LOC111138235
LOC111138319
LOC111138341
LOC111138395
LOC111138521

### Sheet: S6_CASE
gene_LOC
LOC111099063
LOC111099067
LOC111099090
LOC111099093
LOC111099166
LOC111099179
LOC111099194
LOC111099218
LOC111099227
LOC111099246
LOC111099426
LOC111099610
LOC111099613
LOC111099690
LOC111099807
LOC111099872
LOC111099936
LOC111099956
LOC111099982
LOC111099985
LOC111099995
LOC111100121
LOC111100141
LOC111100196
LOC111100197
LOC111100239
LOC111100242
LOC111100257
LOC111100268
LOC111100314
LOC111100398
LOC111100412
LOC111100419
LOC111100451
LOC111100516
LOC111100546
LOC111100547
LOC111100549
LOC111100553
LOC111100560
LOC111100608
LOC111100630
LOC111100655
LOC111100708
LOC111100752
LOC111100765
LOC111100768
LOC111100786
LOC111100788
LOC111100879
LOC111100881
LOC111100882
LOC111100883
LOC111100903
LOC111100924
LOC111100927
LOC111100940
LOC111101020
LOC111101025
LOC111101027
LOC111101057
LOC111101063
LOC111101086
LOC111101168
LOC111101182
LOC111101190
LOC111101217
LOC111101281
LOC111101285
LOC111101410
LOC111101524
LOC111101543
LOC111101735
LOC111101808
LOC111101860
LOC111101893
LOC111101901
LOC111101916
LOC111101967
LOC111101975
LOC111102125
LOC111102132
LOC111102248
LOC111102251
LOC111102336
LOC111102380
LOC111102414
LOC111102448
LOC111102475
LOC111102556
LOC111102580
LOC111102659
LOC111102673
LOC111102685
LOC111102970
LOC111103020
LOC111103086
LOC111103170
LOC111103246
LOC111103275
LOC111103276
LOC111103304
LOC111103338
LOC111103367
LOC111103370
LOC111103434
LOC111103482
LOC111103512
LOC111103589
LOC111103614
LOC111103630
LOC111103647
LOC111103655
LOC111103673
LOC111103765
LOC111103784
LOC111103803
LOC111103819
LOC111103862
LOC111103868
LOC111103869
LOC111103885
LOC111103940
LOC111103981
LOC111103986
LOC111103995
LOC111104003
LOC111104053
LOC111104061
LOC111104070
LOC111104232
LOC111104275
LOC111104497
LOC111104629
LOC111104694
LOC111104775
LOC111104835
LOC111104878
LOC111105017
LOC111105133
LOC111105198
LOC111105230
LOC111105249
LOC111105302
LOC111105396
LOC111105429
LOC111105616
LOC111105682
LOC111105701
LOC111105703
LOC111105710
LOC111105720
LOC111105768
LOC111105826
LOC111106073
LOC111106159
LOC111106222
LOC111106298
LOC111106348
LOC111106357
LOC111106378
LOC111106468
LOC111106506
LOC111106523
LOC111106557
LOC111106588
LOC111106646
LOC111106648
LOC111106649
LOC111106650
LOC111106674
LOC111106881
LOC111106885
LOC111106953
LOC111106954
LOC111106980
LOC111106992
LOC111106993
LOC111107009
LOC111107029
LOC111107064
LOC111107093
LOC111107094
LOC111107109
LOC111107117
LOC111107136
LOC111107163
LOC111107237
LOC111107264
LOC111107274
LOC111107328
LOC111107343
LOC111107347
LOC111107387
LOC111107393
LOC111107432
LOC111107462
LOC111107565
LOC111107593
LOC111107598
LOC111107627
LOC111107657
LOC111107757
LOC111107773
LOC111107786
LOC111107788
LOC111107795
LOC111107828
LOC111107874
LOC111107875
LOC111108086
LOC111108170
LOC111108215
LOC111108241
LOC111108307
LOC111108360
LOC111108370
LOC111108395
LOC111108397
LOC111108408
LOC111108442
LOC111108663
LOC111108671
LOC111108678
LOC111108679
LOC111108693
LOC111108704
LOC111108878
LOC111108931
LOC111108971
LOC111109028
LOC111109514
LOC111109519
LOC111109553
LOC111109634
LOC111109677
LOC111109690
LOC111109745
LOC111109850
LOC111109854
LOC111109924
LOC111110034
LOC111110039
LOC111110081
LOC111110098
LOC111110125
LOC111110128
LOC111110141
LOC111110187
LOC111110249
LOC111110352
LOC111110485
LOC111110571
LOC111110628
LOC111110677
LOC111110681
LOC111110733
LOC111110808
LOC111110890
LOC111110920
LOC111110975
LOC111110977
LOC111110979
LOC111111015
LOC111111057
LOC111111073
LOC111111107
LOC111111118
LOC111111167
LOC111111171
LOC111111196
LOC111111223
LOC111111238
LOC111111252
LOC111111263
LOC111111285
LOC111111313
LOC111111358
LOC111111431
LOC111111600
LOC111111615
LOC111111679
LOC111111685
LOC111111696
LOC111111769
LOC111111835
LOC111111836
LOC111111839
LOC111111850
LOC111111941
LOC111111951
LOC111111998
LOC111112033
LOC111112049
LOC111112076
LOC111112093
LOC111112118
LOC111112130
LOC111112160
LOC111112216
LOC111112225
LOC111112296
LOC111112304
LOC111112319
LOC111112352
LOC111112387
LOC111112419
LOC111112513
LOC111112580
LOC111112585
LOC111112605
LOC111112625
LOC111112733
LOC111112749
LOC111112787
LOC111112803
LOC111112886
LOC111112948
LOC111112987
LOC111113028
LOC111113087
LOC111113100
LOC111113166
LOC111113171
LOC111113172
LOC111113214
LOC111113266
LOC111113272
LOC111113325
LOC111113447
LOC111113546
LOC111113584
LOC111113662
LOC111113716
LOC111113779
LOC111113863
LOC111113901
LOC111113970
LOC111114005
LOC111114173
LOC111114196
LOC111114212
LOC111114229
LOC111114425
LOC111114521
LOC111114596
LOC111114611
LOC111114657
LOC111114700
LOC111114765
LOC111114766
LOC111114767
LOC111114794
LOC111114829
LOC111114885
LOC111114909
LOC111114920
LOC111114922
LOC111114927
LOC111114955
LOC111114960
LOC111115068
LOC111115180
LOC111115186
LOC111115221
LOC111115247
LOC111115338
LOC111115396
LOC111115405
LOC111115418
LOC111115508
LOC111115531
LOC111115532
LOC111115576
LOC111115630
LOC111115657
LOC111115894
LOC111115895
LOC111115910
LOC111115975
LOC111116030
LOC111116040
LOC111116065
LOC111116077
LOC111116085
LOC111116095
LOC111116158
LOC111116264
LOC111116345
LOC111116586
LOC111116587
LOC111116607
LOC111116608
LOC111116746
LOC111116783
LOC111116857
LOC111116971
LOC111116974
LOC111116981
LOC111117018
LOC111117020
LOC111117024
LOC111117039
LOC111117101
LOC111117256
LOC111117334
LOC111117352
LOC111117358
LOC111117359
LOC111117477
LOC111117607
LOC111117616
LOC111117697
LOC111117740
LOC111117742
LOC111117748
LOC111117751
LOC111117803
LOC111117809
LOC111117812
LOC111117832
LOC111117877
LOC111117901
LOC111117904
LOC111117959
LOC111117970
LOC111117972
LOC111117983
LOC111118011
LOC111118026
LOC111118045
LOC111118056
LOC111118071
LOC111118083
LOC111118088
LOC111118095
LOC111118106
LOC111118149
LOC111118152
LOC111118168
LOC111118211
LOC111118247
LOC111118302
LOC111118324
LOC111118355
LOC111118371
LOC111118383
LOC111118384
LOC111118393
LOC111118435
LOC111118450
LOC111118490
LOC111118493
LOC111118508
LOC111118539
LOC111118544
LOC111118554
LOC111118559
LOC111118569
LOC111118646
LOC111118666
LOC111118667
LOC111118710
LOC111118711
LOC111118717
LOC111118776
LOC111118786
LOC111118797
LOC111118823
LOC111118841
LOC111118850
LOC111118939
LOC111118943
LOC111118963
LOC111118976
LOC111119087
LOC111119094
LOC111119123
LOC111119127
LOC111119153
LOC111119158
LOC111119159
LOC111119160
LOC111119169
LOC111119190
LOC111119195
LOC111119206
LOC111119207
LOC111119225
LOC111119256
LOC111119285
LOC111119297
LOC111119299
LOC111119327
LOC111119372
LOC111119382
LOC111119390
LOC111119411
LOC111119413
LOC111119417
LOC111119420
LOC111119454
LOC111119458
LOC111119459
LOC111119517
LOC111119536
LOC111119603
LOC111119622
LOC111119636
LOC111119637
LOC111119647
LOC111119651
LOC111119654
LOC111119692
LOC111119776
LOC111119812
LOC111119821
LOC111119822
LOC111119846
LOC111119848
LOC111119849
LOC111119867
LOC111119896
LOC111119905
LOC111119917
LOC111119923
LOC111119927
LOC111119951
LOC111119987
LOC111119989
LOC111119998
LOC111120002
LOC111120048
LOC111120049
LOC111120062
LOC111120071
LOC111120073
LOC111120086
LOC111120102
LOC111120106
LOC111120107
LOC111120185
LOC111120188
LOC111120221
LOC111120228
LOC111120232
LOC111120236
LOC111120246
LOC111120273
LOC111120294
LOC111120309
LOC111120385
LOC111120418
LOC111120451
LOC111120473
LOC111120482
LOC111120496
LOC111120530
LOC111120551
LOC111120557
LOC111120563
LOC111120585
LOC111120597
LOC111120623
LOC111120645
LOC111120648
LOC111120649
LOC111120656
LOC111120662
LOC111120699
LOC111120753
LOC111120816
LOC111120863
LOC111120878
LOC111120879
LOC111120891
LOC111120897
LOC111120963
LOC111120982
LOC111120994
LOC111120995
LOC111121024
LOC111121096
LOC111121105
LOC111121122
LOC111121134
LOC111121140
LOC111121142
LOC111121192
LOC111121205
LOC111121220
LOC111121266
LOC111121303
LOC111121400
LOC111121455
LOC111121477
LOC111121488
LOC111121532
LOC111121564
LOC111121616
LOC111121630
LOC111121654
LOC111121690
LOC111121712
LOC111121719
LOC111121745
LOC111121848
LOC111121853
LOC111121854
LOC111121913
LOC111121957
LOC111122055
LOC111122070
LOC111122121
LOC111122162
LOC111122256
LOC111122296
LOC111122308
LOC111122382
LOC111122426
LOC111122529
LOC111122539
LOC111122550
LOC111122571
LOC111122588
LOC111122642
LOC111122703
LOC111122728
LOC111122730
LOC111122823
LOC111122853
LOC111122871
LOC111123091
LOC111123124
LOC111123127
LOC111123128
LOC111123178
LOC111123179
LOC111123227
LOC111123228
LOC111123286
LOC111123294
LOC111123303
LOC111123337
LOC111123410
LOC111123479
LOC111123492
LOC111123556
LOC111123594
LOC111123643
LOC111123747
LOC111123796
LOC111123797
LOC111123828
LOC111123844
LOC111123867
LOC111123936
LOC111123971
LOC111123989
LOC111123997
LOC111124016
LOC111124191
LOC111124218
LOC111124252
LOC111124280
LOC111124301
LOC111124392
LOC111124416
LOC111124470
LOC111124508
LOC111124531
LOC111124552
LOC111124560
LOC111124568
LOC111124576
LOC111124603
LOC111124621
LOC111124650
LOC111124673
LOC111124684
LOC111124703
LOC111124704
LOC111124705
LOC111124711
LOC111124727
LOC111124740
LOC111124790
LOC111124861
LOC111124874
LOC111124890
LOC111124891
LOC111124903
LOC111124927
LOC111124955
LOC111125013
LOC111125014
LOC111125017
LOC111125036
LOC111125099
LOC111125105
LOC111125144
LOC111125148
LOC111125182
LOC111125190
LOC111125231
LOC111125238
LOC111125241
LOC111125280
LOC111125281
LOC111125289
LOC111125304
LOC111125312
LOC111125315
LOC111125320
LOC111125353
LOC111125357
LOC111125367
LOC111125372
LOC111125373
LOC111125384
LOC111125386
LOC111125408
LOC111125421
LOC111125427
LOC111125459
LOC111125468
LOC111125471
LOC111125498
LOC111125519
LOC111125539
LOC111125544
LOC111125545
LOC111125548
LOC111125575
LOC111125596
LOC111125622
LOC111125636
LOC111125671
LOC111125717
LOC111125740
LOC111125789
LOC111125826
LOC111125850
LOC111125872
LOC111125910
LOC111125942
LOC111125955
LOC111125974
LOC111125990
LOC111126034
LOC111126040
LOC111126109
LOC111126125
LOC111126139
LOC111126143
LOC111126154
LOC111126159
LOC111126203
LOC111126215
LOC111126240
LOC111126321
LOC111126330
LOC111126335
LOC111126388
LOC111126395
LOC111126433
LOC111126436
LOC111126443
LOC111126482
LOC111126492
LOC111126494
LOC111126508
LOC111126580
LOC111126591
LOC111126599
LOC111126626
LOC111126732
LOC111126757
LOC111126760
LOC111126780
LOC111126810
LOC111126821
LOC111126836
LOC111126876
LOC111127007
LOC111127140
LOC111127149
LOC111127260
LOC111127274
LOC111127302
LOC111127343
LOC111127353
LOC111127370
LOC111127475
LOC111127536
LOC111127559
LOC111127567
LOC111127607
LOC111127613
LOC111127650
LOC111127708
LOC111127735
LOC111127757
LOC111127788
LOC111127842
LOC111127847
LOC111127849
LOC111127906
LOC111127922
LOC111127955
LOC111127974
LOC111127976
LOC111127981
LOC111128027
LOC111128032
LOC111128045
LOC111128063
LOC111128085
LOC111128093
LOC111128115
LOC111128143
LOC111128154
LOC111128170
LOC111128227
LOC111128288
LOC111128292
LOC111128318
LOC111128364
LOC111128402
LOC111128417
LOC111128420
LOC111128432
LOC111128437
LOC111128472
LOC111128520
LOC111128544
LOC111128591
LOC111128593
LOC111128608
LOC111128658
LOC111128699
LOC111128719
LOC111128753
LOC111128766
LOC111128837
LOC111128966
LOC111128977
LOC111128979
LOC111128998
LOC111128999
LOC111129024
LOC111129098
LOC111129112
LOC111129146
LOC111129147
LOC111129158
LOC111129174
LOC111129175
LOC111129212
LOC111129239
LOC111129277
LOC111129294
LOC111129337
LOC111129339
LOC111129348
LOC111129350
LOC111129351
LOC111129374
LOC111129377
LOC111129389
LOC111129390
LOC111129395
LOC111129397
LOC111129403
LOC111129410
LOC111129426
LOC111129443
LOC111129446
LOC111129461
LOC111129507
LOC111129539
LOC111129556
LOC111129593
LOC111129595
LOC111129596
LOC111129615
LOC111129621
LOC111129659
LOC111129665
LOC111129691
LOC111129719
LOC111129743
LOC111129788
LOC111129798
LOC111129814
LOC111129841
LOC111129849
LOC111129851
LOC111129882
LOC111129907
LOC111129912
LOC111129928
LOC111129936
LOC111129975
LOC111129998
LOC111130027
LOC111130045
LOC111130062
LOC111130068
LOC111130081
LOC111130108
LOC111130138
LOC111130180
LOC111130192
LOC111130217
LOC111130244
LOC111130286
LOC111130289
LOC111130297
LOC111130301
LOC111130322
LOC111130323
LOC111130343
LOC111130355
LOC111130363
LOC111130378
LOC111130387
LOC111130416
LOC111130424
LOC111130465
LOC111130470
LOC111130492
LOC111130519
LOC111130553
LOC111130568
LOC111130579
LOC111130582
LOC111130673
LOC111130699
LOC111130771
LOC111130836
LOC111130861
LOC111130885
LOC111130889
LOC111130918
LOC111130919
LOC111130969
LOC111130997
LOC111131007
LOC111131036
LOC111131037
LOC111131039
LOC111131049
LOC111131108
LOC111131113
LOC111131148
LOC111131153
LOC111131176
LOC111131201
LOC111131214
LOC111131225
LOC111131267
LOC111131282
LOC111131301
LOC111131303
LOC111131315
LOC111131375
LOC111131408
LOC111131411
LOC111131429
LOC111131430
LOC111131472
LOC111131486
LOC111131514
LOC111131538
LOC111131549
LOC111131591
LOC111131654
LOC111131718
LOC111131728
LOC111131730
LOC111131740
LOC111131741
LOC111131799
LOC111131806
LOC111132009
LOC111132033
LOC111132066
LOC111132080
LOC111132107
LOC111132147
LOC111132160
LOC111132172
LOC111132189
LOC111132216
LOC111132263
LOC111132297
LOC111132351
LOC111132406
LOC111132503
LOC111132573
LOC111132609
LOC111132625
LOC111132762
LOC111132778
LOC111132787
LOC111132903
LOC111132936
LOC111132952
LOC111132962
LOC111132965
LOC111132986
LOC111132999
LOC111133022
LOC111133107
LOC111133124
LOC111133147
LOC111133167
LOC111133195
LOC111133205
LOC111133254
LOC111133278
LOC111133290
LOC111133296
LOC111133298
LOC111133313
LOC111133318
LOC111133322
LOC111133335
LOC111133363
LOC111133372
LOC111133395
LOC111133396
LOC111133398
LOC111133530
LOC111133545
LOC111133558
LOC111133592
LOC111133622
LOC111133660
LOC111133666
LOC111133690
LOC111133728
LOC111133819
LOC111133877
LOC111133895
LOC111133903
LOC111133922
LOC111133947
LOC111133973
LOC111134028
LOC111134057
LOC111134059
LOC111134148
LOC111134227
LOC111134324
LOC111134325
LOC111134328
LOC111134331
LOC111134354
LOC111134417
LOC111134418
LOC111134419
LOC111134430
LOC111134453
LOC111134464
LOC111134474
LOC111134525
LOC111134527
LOC111134528
LOC111134533
LOC111134564
LOC111134571
LOC111134577
LOC111134614
LOC111134622
LOC111134642
LOC111134658
LOC111134664
LOC111134672
LOC111134676
LOC111134686
LOC111134696
LOC111134707
LOC111134709
LOC111134712
LOC111134716
LOC111134781
LOC111134789
LOC111134793
LOC111134830
LOC111134862
LOC111134873
LOC111134888
LOC111134891
LOC111134892
LOC111134929
LOC111134953
LOC111134970
LOC111134984
LOC111135006
LOC111135070
LOC111135077
LOC111135082
LOC111135089
LOC111135152
LOC111135163
LOC111135173
LOC111135190
LOC111135208
LOC111135238
LOC111135245
LOC111135255
LOC111135301
LOC111135305
LOC111135310
LOC111135311
LOC111135382
LOC111135390
LOC111135408
LOC111135411
LOC111135491
LOC111135493
LOC111135514
LOC111135580
LOC111135584
LOC111135589
LOC111135600
LOC111135605
LOC111135618
LOC111135634
LOC111135643
LOC111135689
LOC111135697
LOC111135698
LOC111135739
LOC111135774
LOC111135789
LOC111135792
LOC111135803
LOC111135828
LOC111135834
LOC111135844
LOC111135847
LOC111135849
LOC111135859
LOC111135863
LOC111135904
LOC111135911
LOC111135916
LOC111135941
LOC111135946
LOC111135954
LOC111136057
LOC111136118
LOC111136148
LOC111136156
LOC111136188
LOC111136217
LOC111136245
LOC111136246
LOC111136247
LOC111136296
LOC111136301
LOC111136391
LOC111136399
LOC111136420
LOC111136437
LOC111136483
LOC111136484
LOC111136507
LOC111136557
LOC111136572
LOC111136574
LOC111136586
LOC111136596
LOC111136762
LOC111136785
LOC111136801
LOC111136839
LOC111136841
LOC111136911
LOC111136930
LOC111136988
LOC111136994
LOC111137010
LOC111137032
LOC111137068
LOC111137076
LOC111137089
LOC111137152
LOC111137265
LOC111137270
LOC111137295
LOC111137395
LOC111137420
LOC111137438
LOC111137456
LOC111137486
LOC111137538
LOC111137548
LOC111137552
LOC111137559
LOC111137567
LOC111137575
LOC111137582
LOC111137612
LOC111137638
LOC111137675
LOC111137679
LOC111137702
LOC111137719
LOC111137725
LOC111137775
LOC111137794
LOC111137858
LOC111137886
LOC111137900
LOC111137950
LOC111137980
LOC111138046
LOC111138054
LOC111138107
LOC111138137
LOC111138160
LOC111138161
LOC111138166
LOC111138221
LOC111138233
LOC111138235
LOC111138308
LOC111138321
LOC111138334
LOC111138410
LOC111138411
LOC111138446
LOC111138521
