## Supplemental Table 3 for "Additive in size, synergistic in composition: selection across the eastern oyster larval genome under coastal acidification and sewage effluent"

### Sheet: Legend
Legend
S3 Table. Locus counts by tier and treatment, with tier totals. Counts are unique loci; a locus significant for more than one treatment is counted under each of those treatments but once in the tier total.

### Sheet: S3_tier_locus_counts
Tier	CA	SE	CASE	Total	Rows
Core	326	822	1479	2436	5312
Convergent	31	83	406	493	1040
Private	178	175	370	543	1121
