## Supplemental Table 2 for "Additive in size, synergistic in composition: selection across the eastern oyster larval genome under coastal acidification and sewage effluent"

### Sheet: Legend
Legend
S2 Table. Carbonate chemistry. Salinity, temperature, total alkalinity, dissolved inorganic carbon, pH (total scale), pCO2, and aragonite saturation state by spawn, treatment, and sampling phase (initial mixing-tank sample; post-exposure bottles), given as mean ± SD where n > 1. Carbonate parameters are reported at the measured in-situ temperature (~19 °C). Both TA and DIC were measured directly …

### Sheet: S2_carbonate_chemistry
Spawn	Treatment	Phase	n	Salinity	Temp_C	TA_umol_kg	DIC_umol_kg	pH_total	pCO2_uatm	Omega_Ar
SP1	CON	Initial (mixing tank)	1	27.43	19.02	1867	1699	8.004	391	1.97
SP1	CA	Initial (mixing tank)	1	28.46	19.23	1945	2007	7.218	2866	0.40
SP1	SE	Initial (mixing tank)	1	28.26	19.06	2025	1845	7.996	430	2.15
SP1	CASE	Initial (mixing tank)	1	27.66	18.90	2104	2163	7.253	2864	0.46
SP2	CON	Initial (mixing tank)	1	31.51	21.95	2265	2002	8.045	408	3.10
SP2	CA	Initial (mixing tank)	1	28.21	21.53	2028	1966	7.622	1135	1.11
SP2	SE	Initial (mixing tank)	1	31.51	21.41	2313	2063	8.022	445	2.98
SP2	CASE	Initial (mixing tank)	1	28.11	21.48	2123	2162	7.280	2732	0.55
SP3	CON	Initial (mixing tank)	1	31.41	20.07	2128	1949	7.921	538	2.14
SP3	CA	Initial (mixing tank)	1	30.85	19.65	2105	2148	7.270	2712	0.52
SP3	SE	Initial (mixing tank)	1	31.25	19.63	2156	1984	7.909	563	2.08
SP3	CASE	Initial (mixing tank)	1	30.85	19.36	2131	2172	7.281	2669	0.54
SP4	CON	Initial (mixing tank)	1	29.09	20.12	2046	1864	7.970	462	2.18
SP4	CA	Initial (mixing tank)	1	28.99	19.81	2080	2100	7.354	2217	0.60
SP4	SE	Initial (mixing tank)	1	29.46	20.12	2106	1911	7.985	455	2.33
SP4	CASE	Initial (mixing tank)	1	28.16	19.49	2119	2129	7.402	2019	0.66
SP1	CON	Post (bottles)	3	28.87 ± 0.15	19.09 ± 0.08	1888 ± 23	1760 ± 17	7.868 ± 0.035	559 ± 47	1.57 ± 0.12
SP1	CA	Post (bottles)	3	29.72 ± 0.06	19.11 ± 0.17	1980 ± 3	2039 ± 5	7.220 ± 0.006	2881 ± 45	0.42 ± 0.01
SP1	SE	Post (bottles)	3	28.92 ± 0.03	19.05 ± 0.00	2069 ± 10	1932 ± 13	7.873 ± 0.054	609 ± 85	1.75 ± 0.19
SP1	CASE	Post (bottles)	3	29.30 ± 0.19	19.05 ± 0.12	2141 ± 8	2205 ± 17	7.229 ± 0.066	3081 ± 452	0.46 ± 0.07
SP2	CON	Post (bottles)	3	30.30 ± 1.80	19.84 ± 0.12	2079 ± 168	1915 ± 117	7.899 ± 0.084	564 ± 86	1.99 ± 0.57
SP2	CA	Post (bottles)	3	28.74 ± 0.05	19.73 ± 0.18	1940 ± 16	1979 ± 167	7.317 ± 0.566	3437 ± 2751	0.84 ± 1.01
SP2	SE	Post (bottles)	3	30.91 ± 1.05	19.75 ± 0.06	2291 ± 30	2186 ± 34	7.722 ± 0.119	1002 ± 310	1.55 ± 0.39
SP2	CASE	Post (bottles)	3	28.56 ± 0.19	19.73 ± 0.17	2119 ± 12	2163 ± 13	7.284 ± 0.052	2687 ± 318	0.52 ± 0.06
SP3	CON	Post (bottles)	3	29.33 ± 1.99	18.67 ± 0.56	1951 ± 125	1824 ± 102	7.857 ± 0.030	591 ± 18	1.59 ± 0.24
SP3	CA	Post (bottles)	3	29.28 ± 1.33	18.60 ± 0.42	1952 ± 108	2005 ± 91	7.246 ± 0.109	2709 ± 588	0.44 ± 0.15
SP3	SE	Post (bottles)	3	29.18 ± 1.64	18.86 ± 0.49	2212 ± 46	2063 ± 53	7.887 ± 0.011	624 ± 37	1.91 ± 0.03
SP3	CASE	Post (bottles)	3	28.56 ± 1.48	18.99 ± 0.29	2234 ± 32	2226 ± 89	7.467 ± 0.177	1928 ± 829	0.83 ± 0.34
SP4	CON	Post (bottles)	3	28.70 ± 0.71	19.20 ± 0.36	1915 ± 50	1755 ± 44	7.953 ± 0.006	453 ± 11	1.89 ± 0.06
SP4	CA	Post (bottles)	3	28.69 ± 1.61	19.14 ± 0.13	2000 ± 188	2027 ± 183	7.333 ± 0.022	2234 ± 91	0.54 ± 0.09
SP4	SE	Post (bottles)	3	28.50 ± 1.33	19.41 ± 0.10	2214 ± 66	2038 ± 63	7.952 ± 0.018	529 ± 12	2.20 ± 0.10
SP4	CASE	Post (bottles)	3	28.42 ± 0.73	19.22 ± 0.24	2137 ± 179	2161 ± 173	7.358 ± 0.038	2251 ± 25	0.60 ± 0.09
