## Supplemental Table 1 for "Additive in size, synergistic in composition: selection across the eastern oyster larval genome under coastal acidification and sewage effluent"

### Sheet: Legend
Legend
S1 Table. Spawn identifier mapping. Sequential spawn labels used throughout the manuscript (SP1-SP4), with spawn date, the internal laboratory block identifier retained in the archived data files, sample names, and sequence records, and the data collected for each spawn. Provided as a machine-readable file in the project repository: analysis/results/tables/TableS1_spawn_id_mapping.csv.

### Sheet: S1_spawn_mapping
Spawn	Spawn_date	Internal_block_ID	Data_collected
SP1	30 August 2016	B6	Phenotype only (not sequenced)
SP2	13 July 2017	B10	Phenotype and expressed exome capture sequencing
SP3	24 July 2017	B11	Phenotype and expressed exome capture sequencing
SP4	27 July 2017	B12	Phenotype and expressed exome capture sequencing
